# Global ocean resistome revealed: exploring Antibiotic Resistance Genes (ARGs) abundance and distribution on TARA oceans samples through machine learning tools

**DOI:** 10.1101/765446

**Authors:** Rafael R. C. Cuadrat, Maria Sorokina, Bruno G. Andrade, Tobias Goris, Alberto M. R. Dávila

**Affiliations:** Molecular Epidemiology Department, German Institute of Human Nutrition Potsdam-Rehbruecke - DIfE; Friedrich-Schiller University, Lessingstrasse 8, 07743 Jena, Germany; Embrapa Southeast Livestock - EMBRAPA; Department of Molecular Toxicology, Research Group Intestinal Microbiology, German Institute of Human Nutrition Potsdam-Rehbruecke - DIfE; Computational and Systems Biology Laboratory, Oswaldo Cruz Institute, FIOCRUZ. Av Brasil 4365, Rio de Janeiro, RJ, Brasil. 21040-900

**Keywords:** Beta-lactamase, NDM-1, marine metagenomics, Colistin, deep learning, OLS, multidrug resistance

## Abstract

The rise of antibiotic resistance (AR) in clinical settings is one of the biggest modern global public health concerns. Therefore, the understanding of AR mechanisms, evolution and global distribution is a priority due to its impact on the treatment course and patient survivability. Besides all efforts in the elucidation of AR mechanisms in clinical strains, little is known about its prevalence and evolution in environmental uncultivable microorganisms. In this study, 293 metagenomic from the TARA Oceans project were used to detect and quantify environmental antibiotic resistance genes (ARGs) using machine learning tools. After extensive manual curation, we show the global ocean ARG abundance, distribution, taxonomy, phylogeny and their potential to be horizontally transferred by plasmids or viruses and their correlation with environmental and geographical parameters. A total of 99,205 environmental ORFs were identified as potential ARGs. These ORFs belong to 560 ARG families that confer resistance to 26 antibiotic classes. 24,567 ORFs were found in contigs classified as plasmidial sequences, suggesting the importance of mobile genetic elements in the dynamics of ARGs transmission. Moreover, 4,804 contigs with more than 2 ARGs were found, including 2 plasmid-like contigs with 5 different ARGs, highlighting the potential presence of multi-resistant microorganisms in the natural ocean environment. This also raises the possibility of horizontal gene transfer (HGT) between clinical and natural environments. The abundance of ARGs showed different patterns of distribution, with some classes being significantly more abundant in coastal biomes. Finally, we identified ARGs conferring resistance to some of the most relevant clinical antibiotics, revealing the presence of 15 ARGs from the recently discovered MCR-1 family with high abundance on Polar Biomes. Of these, 5 were assigned to the genus *Psychrobacter*, an opportunistic pathogen that can cause fatal infections in humans. Our results are available on Zenodo in MySQL database dump format and all the code used for the analyses, including a Jupyter notebook can be accessed on GitHub (https://github.com/rcuadrat/ocean_resistome).
