## Supplementary table 2 for "Global ocean resistome revealed: exploring Antibiotic Resistance Genes (ARGs) abundance and distribution on TARA oceans samples through machine learning tools"

### Sheet: Página1
ARG	Quantification	Scenario
A245_07939	no	i
AAC(2')-IB	yes
AAC(3)-IA	yes
AAC(3)-IC	yes
AAC(3)-IIA	yes
AAC(3)-IIB	yes
AAC(3)-IIC	yes
AAC(3)-IIIA	yes
AAC(3)-IIIB	yes
AAC(3)-IV	yes
AAC(3)-IXA	yes
AAC(3)-VIA	yes
AAC(3)-VIIA	yes
AAC(3)-VIIIA	yes
AAC(6')-31	yes
AAC(6')-IA	yes
AAC(6')-IAD	yes
AAC(6')-IB11	yes
AAC(6')-IB3	yes
AAC(6')-II	yes
AAC(6')-IIB	yes
AAC(6')-IIC	yes
AAC3VIII	yes
AACA7	yes
AADA	yes
ABED_0729	yes
ABEM	yes
ABES	yes
ABW44_02935	no	i
ACRA	no	v
ACRB	yes
ACRE	no	v
ADEA	yes
ADEB	yes
ADEC	yes
ADEF	no	iii
ADEG	no	iii
ADEH	no	iii
ADEI	yes
ADEJ	yes
ADEK	yes
ADEL	no	iv
ADEN	no	iv
ADER	no	iv
ADES	no	iv
AEX30_06460	yes
AIM-1	yes
AMPC	yes
AMRA	yes
AN964_13675	yes
ANT(6)-IB	yes
ANT1_2	no	i
APH(3')-IA	yes
APH(3')-IIA	yes
APH(3')-IVA	yes
APH(3')-VA	yes
APH(4)-IA	yes
APH(6)-IA	yes
APH(6)-IB	yes
APH(6)-IC	yes
APH(6)-ID	yes
APH(7'')-IA	yes
AR275_20405	no	i
ARLR	no	iv
ARLS	no	iv
ARNA	yes
ARNC	no	v
ARNC_1	no	v
ARNC_3	no	v
ARND	no	i
ARPA	no	i
ARPC	no	i
ARR-1	yes
ARR-5	yes
AS145_22975	no	i
AS202_10895	yes
ASC78_12905	yes
ASD14_09375	yes
ASE31_19850	yes
AU186_01365	yes
AU192_24225	yes
BA1DRAFT_00723	yes
BACA	yes
BACA1	no	i
BAER	no	iv
BAES	no	iv
BAHA	yes
BCR	yes
BCRA	no	v
BCRB	no	v
BE08_25670	no	i
BEL-1	yes
BEPE	no	i
BJP-1	yes
BL2A_OKP	no	i
BL3_CIT	no	i
BL3_SHW	yes
BLA	yes
BLAA	yes
BLACPHAH5	yes
BLAGES16-LIKE	yes
BLAI	yes
BLAORN-5A	yes
BLAOXA-438	yes
BLAOXA-48-LIKE	yes
BLAOXA364	yes
BLAPER-1	yes
BLAPER-8	yes
BLAR1	no	iv
BLEOMYCIN	yes
BMR	yes
BN1184_CB_00500	yes
BN537_02049	no	i
BN682_00261	no	i
BW21_4525	yes
CARA	no	v
CARB-10	yes
CARB-22	yes
CARB6	no	i
CAT	yes
CATB10	yes
CATB2	yes
CATB3	yes
CATB6	yes
CATB7	yes
CATB8	yes
CATB9	yes
CCC_03326	no	v
CCRA	yes
CDEA	yes
CEOA	yes
CEOB	yes
CFR	no	v
CFR(B)	no	v
CHRB	no	v
CIPA	no	v
CLBA	no	v
CLBB	no	v
CLBC	no	v
CMEA	yes
CML	no	i
CMLA1	yes
CMLA5	yes
CMLV	yes
CMX	yes
CPAA	yes
CPHA	no	v
CPXA	no	v
CPXR	no	iv
CRP	no	iv
CTX-M-137	yes
CTX-M-38	yes
D088_840008	yes
DESR	no	i
DF40_017605	yes
DFRA1	no	v
DFRA10	no	v
DFRA12	no	v
DFRA13	no	v
DFRA14	no	v
DFRA15	no	v
DFRA16	no	v
DFRA17	no	v
DFRA20	no	v
DFRA21	no	v
DFRA22	no	v
DFRA24	no	v
DFRA25	no	v
DFRA26	no	v
DFRA3	no	v
DFRA7	no	v
DFRA8	no	v
DFRC	no	v
DFRD	no	v
DFRE	no	v
DFRF	no	v
DFRG	no	v
DFRK	no	v
DIM-1	yes
DSX2_1119	yes
EDEQ	yes
EFRA	no	v
EFRB	no	v
EMEA	yes
EMRA	yes
EMRB	yes
EMRD	yes
EMRE	yes
EMRK	yes
EMRY	yes
EPTA	no	v
ERM(33)	no	v
ERM(35)	no	v
ERM(36)	no	v
ERM(37)	no	v
ERM(39)	no	v
ERM(41)	no	v
ERM(43)	no	v
ERM(44)	no	v
ERM(47)	no	v
ERMA	no	v
ERMB	no	v
ERMC	no	v
ERMD	no	v
ERMF	no	v
ERMG	no	v
ERMO	no	v
ERMQ	no	v
ERMT	no	v
ERMU	no	v
ERMV	no	v
ERMW	no	v
ERMX	no	v
ERMY	no	v
ESP-1	yes
EVGA	no	iv
F892_02745	no	v
FARA	yes
FARB	yes
FEXA	yes
FEZ-1	yes
FLOR	yes
FOSA	yes
FOSA4	yes
FOSA5	yes
FOSC2	yes
FOSK	yes
FOSX	yes
FSR	yes
G039_0303925	no	i
GES-2	yes
GIM-2	yes
GIMA	no	v
GLE_1155	yes
GM18_2318	no	v
GOB-1	yes
GOLS	no	iv
H-NS	no	iv
HMRM	yes
HP1181	yes
ILES	no	ii
ILES1	no	ii
ILES2	no	ii
IMIS	yes
IMP-43	yes
JP75_11845	yes
K678_12262	yes
KDPE	no	iv
KHM-1	yes
KSGA	no	ii
LCR-1	yes
LEUO	no	iv
LLMA	no	v
LMRA	no	iv
LMRB	yes
LMRC	yes
LMRD	yes
LNUD	no	v
LRA-12	Yes
LRA-17	yes
LRA-19	yes
LRA-3	yes
LRA-5	yes
LRA-8	yes
LRFA	yes
LS81_08155	no	v
LSAC	no	v
M445_07545	yes
MACA	yes
MACB	yes
MARA	no	iv
MCR-1	yes
MDFA	yes
MDG	yes
MDR	yes
MDSA	yes
MDSB	yes
MDSC	yes
MDTA	yes
MDTB	yes
MDTC	yes
MDTD	no	i
MDTE	yes
MDTF	yes
MDTG	no	iii
MDTK	yes
MDTL	no	i
MDTN	yes
MDTP	yes
MECI	no	iv
MEL	no	v
MEPA	no	v
MEPB	yes
MEPC	yes
MEXA	yes
MEXB	yes
MEXC	yes
MEXD	yes
MEXE	yes
MEXF	yes
MEXG	no	v
MEXH	yes
MEXI	yes
MEXJ	yes
MEXK	yes
MEXL	no	iv
MEXM	yes
MEXP	yes
MEXQ	yes
MEXS	no	ii
MEXV	yes
MEXW	yes
MFD	no	i
MFPA	no	v
MGRA	no	iv
MHK_007990	yes
MPRF	no	v
MRDA	no	v
MSBA	no	v
MSRA	no	v
MSRB	no	i
MSRC	no	v
MSRE	yes
MTRA	no	iv
MTRE	yes
MTRR	no	iv
MURA	no	v
MUXB	yes
MUXC	yes
MYRA	yes
NALD	no	iv
NAS141_18974	yes
NDM-10	yes
NDM-17	yes
NFXB	no	iv
NHU_03651	yes
NMCR	no	iv
NORM	yes
NOVA	no	v
NPS	yes
NPS-1	yes
OLEB	no	v
OLER	no	v
OPCM	yes
OPMD	yes
OPME	yes
OPMH	yes
OPRA	yes
OPRJ	yes
OPRM	yes
OPRN	yes
OTRB	yes
OTRC	no	v
OXA-12	yes
OXA-129	yes
OXA-198	yes
OXA-204	yes
OXA-247	yes
OXA-347	yes
OXA-48	yes
OXA-50	yes
OXA-55	yes
OXA-85	yes
OXASH	yes
P308_30500	yes
PAC	no	v
PATA	no	i
PATB	no	v
PBGP	no	v
PBP1A	no	ii
PBP1B	no	ii
PBP2	no	ii
PBP2B	no	ii
PEDO-1	yes
PEDO-2	yes
PHAMO_510100	no	ii
PI87_26790	yes
PMEN_2038	yes
PMPM	yes
PMRB	no	v
PMRC	yes
PMRE	no	v
PMRF	no	v
PMRF_1	no	v
PMRF_2	no	v
PROVRETT_09033	yes
PTVF89_11505	yes
PUR8	no	i
PVRR	no	iv
QAC	yes
QACB	yes
QACH	yes
QEPA	yes
QNRA1	no	v
QNRA2	no	v
QNRA3	no	v
QNRA6	no	v
QNRB	no	v
QNRB35	no	v
QNRB46	no	v
QNRB48	no	v
QNRB49	no	v
QNRB57	no	v
QNRB65	no	v
QNRB8	no	v
QNRC	no	v
QNRS	no	v
QNRS2	no	v
QNRS3	no	v
QNRVC3	no	v
QNRVC5	no	v
QP59_08460	yes
QW71_31235	no	i
R70331_17715	no	i
RAMA	no	iv
RBAM_005660	no	i
RBPA	yes
RGT1438	no	v
RHEIN_2116	yes
RLMA(II)	yes
RLMN	no	v
RLMN2	no	v
RM3	yes
RMTF	yes
ROSA	yes
ROSB	yes
RPHA	no	v
RPHB	no	v
RPSI07_MP0046	yes
SALA	no	v
SAT-1	no	i
SAV1866	no	v
SCO3595	no	i
SG34_20990	no	v
SHD_1818	yes
SHEWANA3_3440	yes
SHEWMR7_3328	yes
SHV-123	yes
SHV-125	yes
SHV-66	yes
SHV-85	yes
SMEA	yes
SMEC	yes
SMED	yes
SMEE	yes
SMEF	yes
SMER	yes
SMES	yes
SPG-1	yes
SRMB	no	v
SUH3_15695	yes
SUL1	yes
SUL2	no	v
SUL3	no	v
SULA	no	v
TAEA	no	v
TAP	yes
TCMA	no	i
TCR3	yes
TEM-116	yes
TET(30)	yes
TET31	yes
TET33	yes
TET34	yes
TET35	no	v
TET37	yes
TET39	yes
TET41	yes
TET42	yes
TET43	yes
TETA	yes
TETA(46)	yes
TETA(48)	yes
TETA(60)	yes
TETA(P)	yes
TETB	yes
TETB(46)	no	v
TETB(60)	yes
TETB(P)	yes
TETC	yes
TETD	yes
TETG	yes
TETH	yes
TETJ	yes
TETL	yes
TETM	no	v
TETO	no	v
TETPA	yes
TETPB	no	v
TETV	no	v
TETW	yes
TETZ	yes
THIN-B	yes
THISIDRAFT_0902	no	i
TLA-2	yes
TLA-3	yes
TLRB	no	v
TLRC	no	v
TOLC	no	v
TQ38_26290	no	v
TRIA	yes
TRIB	yes
TRIC	yes
TSNR	no	v
TTGA	yes
TTGC	yes
UB47_19735	yes
UPPP	no	iii
UPPP_1	no	iii
UPPP_2	no	iii
UPPP1	no	iii
UPPP2	no	iii
VANA	no	v
VANB	no	v
VANC	no	v
VAND	no	v
VANE	no	v
VANF	no	v
VANG	no	v
VANHA	no	v
VANHB	no	v
VANHD	no	v
VANHF	no	v
VANHM	no	v
VANHO	no	v
VANL	no	v
VANM	no	v
VANN	no	v
VANO	no	v
VANRA	no	iv
VANRB	no	iv
VANRC	no	iv
VANRD	no	v
VANRE	no	iv
VANRF	no	iv
VANRG	no	iv
VANRI	no	iv
VANRL	no	iv
VANRM	no	iv
VANRN	no	iv
VANRO	no	iv
VANSC	no	v
VANSG	no	iv
VANSO	no	iv
VANWB	no	i
VANWG	no	v
VANX	no	v
VANXA	no	v
VANXB	no	v
VANXD	no	v
VANXF	no	v
VANXI	no	v
VANXM	no	v
VANXO	no	v
VANXYE	no	v
VANYD	no	v
VATB	no	v
VATC	no	v
VATD	no	v
VATE	no	v
VATF	no	v
VATH	no	v
VATI	no	v
VGAA	no	v
VGAALC	no	v
VGAB	no	v
VGAC	no	v
VGAD	no	v
VGAE	no	v
VGB	no	v
VGB_2	yes
VGBB	yes
VIBNIFTN2_1190029	no	v
VIM-13	yes
VIM-18	yes
VIM-19	yes
VIM-27	yes
VIM-29	yes
VK95_20590	yes
VPA0095	no	v
WH43_04590	yes
WJ63_05905	yes
WM16_03815	yes
WS68_16125	yes
WS71_01720	yes
WS86_20025	yes
WT08_17490	yes
XM57_27510	yes
YFBF	no	i
YFBG	yes
YH67_08905	yes
YKKC	no	v
YKKD	no	v
YOJI	no	v
