## Supplementary table 3 for "Global ocean resistome revealed: exploring Antibiotic Resistance Genes (ARGs) abundance and distribution on TARA oceans samples through machine learning tools"

### Sheet: Sheet1
	sum_sq	df	F	PR(>F)	classe	eta_sq	omega_sq
Marine_provinces	27.266	19	9.66146	7.94317e-19	macrolide-lincosamide-streptogramin	0.211215	0.189136
Environmental_Feature	1.73235	3	3.88766	0.0100939	macrolide-lincosamide-streptogramin	0.0134196	0.00995629
Ocean_sea_regions	18.8862	7	18.1644	4.50515e-18	macrolide-lincosamide-streptogramin	0.146302	0.138088
fraction	24.7955	3	55.645	1.87457e-19	macrolide-lincosamide-streptogramin	0.192078	0.188409
Biogeographic_biomes	17.2389	3	38.6868	2.97382e-19	macrolide-lincosamide-streptogramin	0.133541	0.129939
Latitude	0.0841492	1	0.566532	0.452646	macrolide-lincosamide-streptogramin	0.000651859	-0.000498181
Longitude	0.101627	1	0.684203	0.409263	macrolide-lincosamide-streptogramin	0.000787253	-0.000362942
NO2	0.8532	1	5.74414	0.0175912	macrolide-lincosamide-streptogramin	0.00660929	0.0054524
PO4	0.646421	1	4.35201	0.0384071	macrolide-lincosamide-streptogramin	0.00500748	0.00385243
NO2NO3	0.670913	1	4.5169	0.0349568	macrolide-lincosamide-streptogramin	0.0051972	0.00404194
SI	1.53886	1	10.3603	0.00153309	macrolide-lincosamide-streptogramin	0.0119207	0.0107577
miTAG_SILVA_Taxo_Richness	0.00376076	1	0.0253192	0.873757	macrolide-lincosamide-streptogramin	2.91326e-05	-0.00112019
miTAG_SILVA_Phylo_Diversity	0.885026	1	5.95841	0.0156374	macrolide-lincosamide-streptogramin	0.00685583	0.00569866
miTAG_SILVA_Chao	0.345917	1	2.32887	0.128789	macrolide-lincosamide-streptogramin	0.00267963	0.00152726
miTAG_SILVA_ace	0.0296604	1	0.199687	0.655523	macrolide-lincosamide-streptogramin	0.000229763	-0.000919792
miTAG_SILVA_Shannon	0.0823477	1	0.554403	0.457517	macrolide-lincosamide-streptogramin	0.000637904	-0.00051212
OG_Shannon	4.62482	1	31.1365	8.94853e-08	macrolide-lincosamide-streptogramin	0.035826	0.0346356
OG_Richness	0.927381	1	6.24357	0.0133811	macrolide-lincosamide-streptogramin	0.00718393	0.00602638
OG_Evenness	1.00197	1	6.74572	0.0101925	macrolide-lincosamide-streptogramin	0.00776172	0.00660351
FC_heterotrophs_cells_mL	0.0698715	1	0.470408	0.493702	macrolide-lincosamide-streptogramin	0.000541257	-0.000608656
FC_autotrophs_cells_mL	0.0698728	1	0.470417	0.493698	macrolide-lincosamide-streptogramin	0.000541268	-0.000608645
FC_bacteria_cells_mL	0.0698717	1	0.470409	0.493702	macrolide-lincosamide-streptogramin	0.000541259	-0.000608654
FC_picoeukaryotes_cells_mL	1.02444	1	6.89698	0.00939506	macrolide-lincosamide-streptogramin	0.00793576	0.00677734
Residual	26.142	176			macrolide-lincosamide-streptogramin
Marine_provinces	1155.5	19	3.45853	6.81659e-06	tetracycline	0.196633	0.139361
Environmental_Feature	321.803	3	6.10022	0.000568496	tetracycline	0.0547618	0.0456482
Ocean_sea_regions	336.061	7	2.73021	0.0102987	tetracycline	0.057188	0.0361335
fraction	143.722	3	2.72445	0.068349	tetracycline	0.0244575	0.0154343
Biogeographic_biomes	206.053	3	3.90602	0.00985514	tetracycline	0.0350644	0.0260096
Latitude	0.211212	1	0.0120114	0.912854	tetracycline	3.59423e-05	-0.00294758
Longitude	0.46006	1	0.0261632	0.871688	tetracycline	7.82892e-05	-0.00290536
NO2	0.882514	1	0.0501878	0.822997	tetracycline	0.000150179	-0.00283368
PO4	39.344	1	2.23746	0.136493	tetracycline	0.00669523	0.00369185
NO2NO3	0.00270734	1	0.000153964	0.990114	tetracycline	4.60713e-07	-0.00298295
SI	68.894	1	3.91794	0.0493327	tetracycline	0.0117238	0.00870542
miTAG_SILVA_Taxo_Richness	17.5666	1	0.998999	0.318925	tetracycline	0.00298935	-2.98549e-06
miTAG_SILVA_Phylo_Diversity	3.31924	1	0.188762	0.664481	tetracycline	0.000564841	-0.00242026
miTAG_SILVA_Chao	15.7671	1	0.896661	0.344977	tetracycline	0.00268312	-0.000308302
miTAG_SILVA_ace	15.0464	1	0.855675	0.356219	tetracycline	0.00256047	-0.000430582
miTAG_SILVA_Shannon	6.50484	1	0.369925	0.543829	tetracycline	0.00110694	-0.00187977
OG_Shannon	76.9426	1	4.37566	0.0378909	tetracycline	0.0130935	0.010071
OG_Richness	104.103	1	5.92024	0.0159682	tetracycline	0.0177154	0.0146791
OG_Evenness	126.209	1	7.17737	0.00808298	tetracycline	0.0214771	0.0184297
FC_heterotrophs_cells_mL	16.8624	1	0.958947	0.328796	tetracycline	0.0028695	-0.000122477
FC_autotrophs_cells_mL	16.8639	1	0.959037	0.328774	tetracycline	0.00286977	-0.000122208
FC_bacteria_cells_mL	16.8624	1	0.958952	0.328795	tetracycline	0.00286951	-0.000122462
FC_picoeukaryotes_cells_mL	92.6134	1	5.26684	0.0229157	tetracycline	0.0157602	0.0127297
Residual	3094.83	176			tetracycline
Marine_provinces	0.169944	19	2.59725	0.000575964	peptide	0.150809	0.0924616
Environmental_Feature	0.021501	3	2.08113	0.104421	peptide	0.01908	0.00988171
Ocean_sea_regions	0.052018	7	2.15783	0.0401132	peptide	0.046161	0.0246932
fraction	0.0159124	3	1.5402	0.217214	peptide	0.0141207	0.00493752
Biogeographic_biomes	0.00516848	3	0.500269	0.682576	peptide	0.00458653	-0.00456764
Latitude	5.70963e-05	1	0.0165794	0.897694	peptide	5.06675e-05	-0.00299622
Longitude	0.00999753	1	2.90305	0.090177	peptide	0.00887185	0.00579809
NO2	0.012395	1	3.59921	0.0594446	peptide	0.0109993	0.0079191
PO4	0.0767251	1	22.2792	4.79148e-06	peptide	0.0680862	0.064832
NO2NO3	0.0592764	1	17.2125	5.19459e-05	peptide	0.0526022	0.0493952
SI	0.000579445	1	0.168257	0.682164	peptide	0.000514202	-0.0025341
miTAG_SILVA_Taxo_Richness	0.0230237	1	6.68556	0.0105289	peptide	0.0204314	0.0173224
miTAG_SILVA_Phylo_Diversity	0.00109362	1	0.317561	0.573794	peptide	0.000970482	-0.00207921
miTAG_SILVA_Chao	0.00149551	1	0.434261	0.510767	peptide	0.00132712	-0.00172366
miTAG_SILVA_ace	0.00423871	1	1.23082	0.268761	peptide	0.00376145	0.000703253
miTAG_SILVA_Shannon	0.00803019	1	2.33178	0.128552	peptide	0.00712603	0.00405758
OG_Shannon	0.00466292	1	1.354	0.246155	peptide	0.00413789	0.00107855
OG_Richness	0.00290998	1	0.844991	0.359231	peptide	0.00258233	-0.000472271
OG_Evenness	0.00678303	1	1.96963	0.162249	peptide	0.00601929	0.00295421
FC_heterotrophs_cells_mL	7.48895e-05	1	0.0217462	0.882933	peptide	6.64572e-05	-0.00298048
FC_autotrophs_cells_mL	7.48917e-05	1	0.0217468	0.882931	peptide	6.64592e-05	-0.00298048
FC_bacteria_cells_mL	7.48876e-05	1	0.0217456	0.882935	peptide	6.64555e-05	-0.00298048
FC_picoeukaryotes_cells_mL	0.0447364	1	12.9904	0.000407385	peptide	0.0396993	0.0365316
Residual	0.606109	176			peptide
Marine_provinces	0.197529	19	2.25406	0.00314371	sulfonamide	0.150104	0.0832193
Environmental_Feature	0.00136056	3	0.0983296	0.960858	sulfonamide	0.0010339	-0.00944763
Ocean_sea_regions	0.0143197	7	0.443529	0.873577	sulfonamide	0.0108816	-0.0136049
fraction	0.00616828	3	0.445789	0.64104	sulfonamide	0.00468731	-0.00580698
Biogeographic_biomes	0.0476438	3	3.44327	0.0180104	sulfonamide	0.0362048	0.0256004
Latitude	0.016342	1	3.54317	0.0614413	sulfonamide	0.0124184	0.0088824
Longitude	0.00430746	1	0.933916	0.335173	sulfonamide	0.00327327	-0.000230808
NO2	2.27069e-06	1	0.000492315	0.982323	sulfonamide	1.72551e-06	-0.00349092
PO4	0.00522138	1	1.13207	0.288793	sulfonamide	0.00396776	0.000461257
NO2NO3	0.000461895	1	0.100145	0.752031	sulfonamide	0.000350997	-0.00314287
SI	0.00643816	1	1.39588	0.239008	sulfonamide	0.0048924	0.00138267
miTAG_SILVA_Taxo_Richness	0.0421201	1	9.1322	0.00288625	sulfonamide	0.0320073	0.0284029
miTAG_SILVA_Phylo_Diversity	0.0363206	1	7.8748	0.00557762	sulfonamide	0.0276002	0.0240112
miTAG_SILVA_Chao	0.00066928	1	0.145109	0.703713	sulfonamide	0.00050859	-0.00298583
miTAG_SILVA_ace	0.00101633	1	0.220353	0.639352	sulfonamide	0.000772312	-0.00272303
miTAG_SILVA_Shannon	0.0587926	1	12.747	0.000459839	sulfonamide	0.0446769	0.0410282
OG_Shannon	0.0206916	1	4.48622	0.0355731	sulfonamide	0.0157237	0.0121761
OG_Richness	0.0155106	1	3.36292	0.0683687	sulfonamide	0.0117866	0.00825282
OG_Evenness	0.0207962	1	4.50891	0.0351162	sulfonamide	0.0158032	0.0122553
FC_heterotrophs_cells_mL	0.00274736	1	0.595666	0.441272	sulfonamide	0.00208774	-0.00141219
FC_autotrophs_cells_mL	0.00274756	1	0.595709	0.441255	sulfonamide	0.00208789	-0.00141204
FC_bacteria_cells_mL	0.00274737	1	0.595667	0.441271	sulfonamide	0.00208774	-0.00141219
FC_picoeukaryotes_cells_mL	0.000240407	1	0.0521235	0.819674	sulfonamide	0.000182687	-0.00331059
Residual	0.811757	176			sulfonamide
Marine_provinces	2064.55	19	9.10224	8.70161e-18	multidrug	0.216794	0.192734
Environmental_Feature	127.016	3	3.5466	0.0157432	multidrug	0.0133376	0.00956496
Ocean_sea_regions	1366.01	7	16.3467	1.68413e-16	multidrug	0.143441	0.134498
fraction	1595.23	3	44.5429	2.22382e-16	multidrug	0.167512	0.163546
Biogeographic_biomes	1167.74	3	32.6063	8.23523e-17	multidrug	0.122622	0.118712
Latitude	0.806824	1	0.0675857	0.795189	multidrug	8.47227e-05	-0.00116737
Longitude	3.98051	1	0.333438	0.56438	multidrug	0.000417984	-0.000834529
NO2	1.23151	1	0.103161	0.74845	multidrug	0.000129318	-0.00112283
PO4	224.405	1	18.7979	2.44097e-05	multidrug	0.0235643	0.0222828
NO2NO3	186.667	1	15.6366	0.000111079	multidrug	0.0196014	0.0183249
SI	72.1236	1	6.04162	0.0149408	multidrug	0.00757353	0.00631206
miTAG_SILVA_Taxo_Richness	2.45017	1	0.205245	0.651078	multidrug	0.000257287	-0.000995025
miTAG_SILVA_Phylo_Diversity	113.187	1	9.48138	0.00240864	multidrug	0.0118855	0.0106186
miTAG_SILVA_Chao	78.2933	1	6.55844	0.0112779	multidrug	0.0082214	0.00695912
miTAG_SILVA_ace	31.0021	1	2.59697	0.10886	multidrug	0.00325546	0.0019994
miTAG_SILVA_Shannon	14.0534	1	1.17722	0.279406	multidrug	0.00147572	0.000221879
OG_Shannon	230.561	1	19.3135	1.91303e-05	multidrug	0.0242107	0.0229284
OG_Richness	36.3849	1	3.04788	0.0825877	multidrug	0.0038207	0.00256392
OG_Evenness	32.1822	1	2.69582	0.102397	multidrug	0.00337938	0.00212316
FC_heterotrophs_cells_mL	15.3385	1	1.28487	0.258538	multidrug	0.00161066	0.000356651
FC_autotrophs_cells_mL	15.3381	1	1.28484	0.258543	multidrug	0.00161062	0.000356614
FC_bacteria_cells_mL	15.3385	1	1.28487	0.258537	multidrug	0.00161066	0.000356653
FC_picoeukaryotes_cells_mL	28.1718	1	2.35989	0.126287	multidrug	0.00295826	0.00170256
Residual	2101.05	176			multidrug
Marine_provinces	1.29457	19	3.42906	7.94949e-06	aminoglycoside	0.167594	0.118415
Environmental_Feature	0.167946	3	2.81741	0.0405869	aminoglycoside	0.0217421	0.0139891
Ocean_sea_regions	0.77169	7	5.54813	8.69303e-06	aminoglycoside	0.0999023	0.0816856
fraction	0.628117	3	10.5371	4.761e-05	aminoglycoside	0.0813154	0.0734095
Biogeographic_biomes	0.331297	3	5.55773	0.00114754	aminoglycoside	0.0428894	0.0350821
Latitude	0.0208361	1	1.04862	0.307231	aminoglycoside	0.00269742	0.00012474
Longitude	0.105637	1	5.31641	0.0222916	aminoglycoside	0.0136757	0.0110749
NO2	0.0165403	1	0.832423	0.362821	aminoglycoside	0.00214129	-0.000429961
PO4	0.00149108	1	0.0750415	0.784454	aminoglycoside	0.000193033	-0.00237322
NO2NO3	0.00574358	1	0.289057	0.591504	aminoglycoside	0.000743558	-0.0018241
SI	0.0375875	1	1.89167	0.170762	aminoglycoside	0.00486604	0.0022878
miTAG_SILVA_Taxo_Richness	0.0328382	1	1.65265	0.200288	aminoglycoside	0.0042512	0.00167454
miTAG_SILVA_Phylo_Diversity	0.0716889	1	3.60789	0.0591416	aminoglycoside	0.00928077	0.00669121
miTAG_SILVA_Chao	0.151731	1	7.63617	0.00632949	aminoglycoside	0.0196429	0.0170268
miTAG_SILVA_ace	0.162589	1	8.18262	0.00474147	aminoglycoside	0.0210486	0.0184288
miTAG_SILVA_Shannon	0.019277	1	0.970155	0.325994	aminoglycoside	0.00249558	-7.65744e-05
OG_Shannon	0.00311355	1	0.156696	0.692697	aminoglycoside	0.000403077	-0.00216371
OG_Richness	0.0776078	1	3.90577	0.0496829	aminoglycoside	0.010047	0.0074555
OG_Evenness	0.0518391	1	2.60891	0.108056	aminoglycoside	0.00671104	0.00412807
FC_heterotrophs_cells_mL	0.0213625	1	1.07511	0.301216	aminoglycoside	0.00276557	0.000192717
FC_autotrophs_cells_mL	0.0213622	1	1.0751	0.30122	aminoglycoside	0.00276553	0.000192678
FC_bacteria_cells_mL	0.0213625	1	1.07511	0.301216	aminoglycoside	0.00276557	0.000192715
FC_picoeukaryotes_cells_mL	0.211094	1	10.6237	0.00134019	aminoglycoside	0.027328	0.0246922
Residual	3.49713	176			aminoglycoside
Marine_provinces	0.00010815	19	3.93605	5.63079e-07	bleomycin	0.193498	0.143965
Environmental_Feature	3.66353e-05	3	8.44434	2.83843e-05	bleomycin	0.0655464	0.0576351
Ocean_sea_regions	3.57518e-05	7	3.53173	0.00141886	bleomycin	0.0639657	0.0457356
fraction	8.96254e-06	3	2.06584	0.129773	bleomycin	0.0160354	0.0082519
Biogeographic_biomes	7.29462e-06	3	1.68139	0.172729	bleomycin	0.0130513	0.00527544
Latitude	6.641e-07	1	0.45922	0.498878	bleomycin	0.00118818	-0.0013956
Longitude	2.47065e-06	1	1.70844	0.192893	bleomycin	0.0044204	0.00182828
NO2	1.46532e-06	1	1.01326	0.315505	bleomycin	0.00262169	3.42158e-05
PO4	1.15359e-05	1	7.97699	0.0052844	bleomycin	0.0206396	0.0180056
NO2NO3	1.85539e-05	1	12.8299	0.000441251	bleomycin	0.0331959	0.0305295
SI	4.23935e-07	1	0.293148	0.588895	bleomycin	0.000758488	-0.00182418
miTAG_SILVA_Taxo_Richness	4.93398e-06	1	3.41181	0.0664102	bleomycin	0.00882768	0.00622419
miTAG_SILVA_Phylo_Diversity	2.33708e-07	1	0.161607	0.688169	bleomycin	0.000418141	-0.00216365
miTAG_SILVA_Chao	2.47555e-07	1	0.171182	0.679567	bleomycin	0.000442916	-0.00213894
miTAG_SILVA_ace	1.8921e-06	1	1.30837	0.254243	bleomycin	0.00338527	0.00079582
miTAG_SILVA_Shannon	2.18827e-06	1	1.51317	0.220297	bleomycin	0.00391517	0.00132435
OG_Shannon	3.41605e-09	1	0.00236217	0.961291	bleomycin	6.11186e-06	-0.00257462
OG_Richness	1.76099e-10	1	0.000121771	0.991208	bleomycin	3.15069e-07	-0.0025804
OG_Evenness	2.16832e-07	1	0.149938	0.699063	bleomycin	0.000387947	-0.00219377
FC_heterotrophs_cells_mL	2.04357e-05	1	14.1312	0.000231772	bleomycin	0.0365628	0.0338878
FC_autotrophs_cells_mL	2.04356e-05	1	14.131	0.000231787	bleomycin	0.0365625	0.0338874
FC_bacteria_cells_mL	2.04358e-05	1	14.1312	0.000231771	bleomycin	0.0365629	0.0338878
FC_picoeukaryotes_cells_mL	1.46833e-06	1	1.01534	0.31501	bleomycin	0.00262708	3.95858e-05
Residual	0.000254522	176			bleomycin
Marine_provinces	47.2067	19	14.8782	1.88667e-27	chloramphenicol	0.345437	0.321826
Environmental_Feature	0.132495	3	0.264472	0.850932	chloramphenicol	0.00096954	-0.00269312
Ocean_sea_regions	33.4897	7	28.6492	4.17792e-26	chloramphenicol	0.245062	0.23622
fraction	10.8323	3	21.6222	4.01233e-09	chloramphenicol	0.079266	0.0755078
Biogeographic_biomes	7.87153	3	15.7122	4.25255e-09	chloramphenicol	0.0576002	0.0538684
Latitude	0.0945005	1	0.565892	0.452901	chloramphenicol	0.000691511	-0.000529825
Longitude	1.2742	1	7.63024	0.00634943	chloramphenicol	0.00932403	0.00809216
NO2	0.068334	1	0.409201	0.523207	chloramphenicol	0.000500037	-0.000721066
PO4	1.5401	1	9.22251	0.0027541	chloramphenicol	0.0112698	0.0100355
NO2NO3	1.71064	1	10.2437	0.00162731	chloramphenicol	0.0125177	0.0112819
SI	0.110245	1	0.660175	0.417596	chloramphenicol	0.000806724	-0.000414753
miTAG_SILVA_Taxo_Richness	1.13869	1	6.81877	0.00979901	chloramphenicol	0.00833242	0.00710176
miTAG_SILVA_Phylo_Diversity	0.201865	1	1.20882	0.273069	chloramphenicol	0.00147715	0.000254857
miTAG_SILVA_Chao	0.51485	1	3.08305	0.0808517	chloramphenicol	0.00376743	0.00254234
miTAG_SILVA_ace	0.338644	1	2.02788	0.156206	chloramphenicol	0.00247804	0.00125452
miTAG_SILVA_Shannon	0.0865663	1	0.51838	0.472489	chloramphenicol	0.000633452	-0.000587814
OG_Shannon	0.472126	1	2.8272	0.0944533	chloramphenicol	0.0034548	0.00223009
OG_Richness	8.30207e-06	1	4.97148e-05	0.994382	chloramphenicol	6.07507e-08	-0.00122043
OG_Evenness	0.000851919	1	0.0051015	0.943141	chloramphenicol	6.23395e-06	-0.00121427
FC_heterotrophs_cells_mL	0.0281401	1	0.16851	0.681939	chloramphenicol	0.000205916	-0.00101483
FC_autotrophs_cells_mL	0.0281391	1	0.168504	0.681944	chloramphenicol	0.000205909	-0.00101483
FC_bacteria_cells_mL	0.0281402	1	0.16851	0.681939	chloramphenicol	0.000205917	-0.00101483
FC_picoeukaryotes_cells_mL	0.0982495	1	0.588342	0.444089	chloramphenicol	0.000718944	-0.000502426
Residual	29.3909	176			chloramphenicol
Marine_provinces	0.00816697	19	1.37078	0.14664	rifampin	0.0924017	0.0249054
Environmental_Feature	0.00458335	3	4.87218	0.00279726	rifampin	0.0518563	0.0410673
Ocean_sea_regions	0.00335877	7	1.53018	0.159766	rifampin	0.0380013	0.0131203
fraction	0.00429479	3	4.56544	0.0116674	rifampin	0.0485916	0.0378141
Biogeographic_biomes	0.000945495	3	1.00508	0.391909	rifampin	0.0106974	5.38504e-05
Latitude	0.000673355	1	2.14736	0.144599	rifampin	0.00761839	0.00405621
Longitude	0.00275148	1	8.77462	0.00347673	rifampin	0.0311305	0.0274852
NO2	9.94851e-08	1	0.000317263	0.985809	rifampin	1.12558e-06	-0.00353412
PO4	1.11319e-05	1	0.0355004	0.850768	rifampin	0.000125948	-0.00340974
NO2NO3	0.000533863	1	1.70252	0.193663	rifampin	0.00604016	0.00248357
SI	3.76042e-05	1	0.119922	0.729533	rifampin	0.000425456	-0.00311129
miTAG_SILVA_Taxo_Richness	1.58459e-08	1	5.05333e-05	0.994336	rifampin	1.79281e-07	-0.00353506
miTAG_SILVA_Phylo_Diversity	0.000321502	1	1.02529	0.312658	rifampin	0.0036375	8.93934e-05
miTAG_SILVA_Chao	0.00014488	1	0.462029	0.49757	rifampin	0.00163918	-0.00190186
miTAG_SILVA_ace	0.000713671	1	2.27594	0.133189	rifampin	0.00807453	0.00451074
miTAG_SILVA_Shannon	1.52258e-06	1	0.00485557	0.944526	rifampin	1.72265e-05	-0.00351808
OG_Shannon	0.000740972	1	2.363	0.126039	rifampin	0.00838341	0.00481853
OG_Richness	0.00210957	1	6.72753	0.010293	rifampin	0.0238678	0.0202482
OG_Evenness	0.00137822	1	4.39522	0.0374695	rifampin	0.0155933	0.0120029
FC_heterotrophs_cells_mL	0.000139059	1	0.443466	0.506326	rifampin	0.00157332	-0.00196748
FC_autotrophs_cells_mL	0.000139053	1	0.443448	0.506335	rifampin	0.00157326	-0.00196755
FC_bacteria_cells_mL	0.000139059	1	0.443465	0.506327	rifampin	0.00157332	-0.00196749
FC_picoeukaryotes_cells_mL	0.00201225	1	6.41718	0.0121755	rifampin	0.0227668	0.019151
Residual	0.0551888	176			rifampin
Marine_provinces	527.474	19	2.72051	0.000308788	qa_compound	0.125806	0.0793696
Environmental_Feature	68.004	3	2.22134	0.0873473	qa_compound	0.0162194	0.00889616
Ocean_sea_regions	272.583	7	3.81595	0.00069456	qa_compound	0.065013	0.0478594
fraction	153.625	3	5.01813	0.00759496	qa_compound	0.0366406	0.0292677
Biogeographic_biomes	134.144	3	4.38179	0.00529939	qa_compound	0.0319943	0.0246327
Latitude	0.161417	1	0.015818	0.900058	qa_compound	3.84992e-05	-0.00238956
Longitude	11.6157	1	1.13828	0.287478	qa_compound	0.00277043	0.000335729
NO2	100.899	1	9.88757	0.00195358	qa_compound	0.0240652	0.0215788
PO4	3.34359	1	0.327654	0.567774	qa_compound	0.00079747	-0.00163244
NO2NO3	0.772013	1	0.0756532	0.7836	qa_compound	0.000184131	-0.00224429
SI	14.8531	1	1.45552	0.229263	qa_compound	0.00354257	0.00110599
miTAG_SILVA_Taxo_Richness	34.1133	1	3.34293	0.0691873	qa_compound	0.00813628	0.00568856
miTAG_SILVA_Phylo_Diversity	7.95328	1	0.779379	0.378535	qa_compound	0.00189692	-0.00053566
miTAG_SILVA_Chao	24.6659	1	2.41713	0.121811	qa_compound	0.00588299	0.00344074
miTAG_SILVA_ace	9.26735	1	0.908152	0.341912	qa_compound	0.00221033	-0.000223005
miTAG_SILVA_Shannon	523.677	1	51.3176	2.06611e-11	qa_compound	0.124901	0.12217
OG_Shannon	96.3056	1	9.43744	0.00246399	qa_compound	0.0229696	0.0204859
OG_Richness	73.1852	1	7.17176	0.00810729	qa_compound	0.0174552	0.0149849
OG_Evenness	137.382	1	13.4627	0.00032231	qa_compound	0.0327666	0.0302591
FC_heterotrophs_cells_mL	67.4225	1	6.60705	0.0109852	qa_compound	0.0160808	0.0136137
FC_autotrophs_cells_mL	67.4219	1	6.60699	0.0109855	qa_compound	0.0160806	0.0136136
FC_bacteria_cells_mL	67.4225	1	6.60705	0.0109852	qa_compound	0.0160808	0.0136138
FC_picoeukaryotes_cells_mL	0.436974	1	0.0428211	0.836302	qa_compound	0.000104221	-0.002324
Residual	1796.01	176			qa_compound
Marine_provinces	54.3352	19	6.44006	1.75621e-12	bacitracin	0.242695	0.204604
Environmental_Feature	3.60677	3	2.70744	0.0467846	bacitracin	0.0161101	0.0101397
Ocean_sea_regions	34.5996	7	11.131	1.25383e-11	bacitracin	0.154544	0.140381
fraction	11.9937	3	9.00313	0.000189378	bacitracin	0.0535713	0.0475267
Biogeographic_biomes	13.7801	3	10.3441	2.63886e-06	bacitracin	0.0615505	0.0554902
Latitude	0.426706	1	0.960928	0.328299	bacitracin	0.00190594	-7.73441e-05
Longitude	0.143093	1	0.32224	0.570988	bacitracin	0.000639141	-0.00134163
NO2	2.80381	1	6.3141	0.012877	bacitracin	0.0125236	0.0105193
PO4	0.00403299	1	0.00908216	0.924185	bacitracin	1.80139e-05	-0.00196153
NO2NO3	0.071818	1	0.161732	0.688055	bacitracin	0.000320784	-0.00165936
SI	2.01443	1	4.53643	0.0345703	bacitracin	0.0089977	0.00700039
miTAG_SILVA_Taxo_Richness	1.51714	1	3.41654	0.0662238	bacitracin	0.00677649	0.00478357
miTAG_SILVA_Phylo_Diversity	1.06331	1	2.39455	0.123555	bacitracin	0.00474942	0.00276052
miTAG_SILVA_Chao	0.00928968	1	0.0209201	0.885162	bacitracin	4.14935e-05	-0.00193809
miTAG_SILVA_ace	0.149335	1	0.336297	0.562716	bacitracin	0.000667022	-0.0013138
miTAG_SILVA_Shannon	0.208573	1	0.469699	0.494027	bacitracin	0.000931617	-0.00104973
OG_Shannon	0.00751687	1	0.0169278	0.896631	bacitracin	3.35751e-05	-0.001946
OG_Richness	0.440029	1	0.990931	0.320882	bacitracin	0.00196544	-1.79525e-05
OG_Evenness	0.730822	1	1.64579	0.20122	bacitracin	0.00326431	0.00127834
FC_heterotrophs_cells_mL	0.149216	1	0.336031	0.562871	bacitracin	0.000666494	-0.00131433
FC_autotrophs_cells_mL	0.149234	1	0.336071	0.562847	bacitracin	0.000666574	-0.00131425
FC_bacteria_cells_mL	0.149216	1	0.33603	0.562871	bacitracin	0.000666492	-0.00131433
FC_picoeukaryotes_cells_mL	17.3758	1	39.1297	2.92269e-09	bacitracin	0.0776111	0.075478
Residual	78.1538	176			bacitracin
Marine_provinces	0.63831	19	4.55189	2.29393e-08	fosmidomycin	0.194177	0.151179
Environmental_Feature	0.0170042	3	0.767976	0.513392	fosmidomycin	0.00517275	-0.00155931
Ocean_sea_regions	0.302271	7	5.85076	4.05754e-06	fosmidomycin	0.0919524	0.0760653
fraction	0.00281765	3	0.127256	0.880589	fosmidomycin	0.000857142	-0.00586525
Biogeographic_biomes	0.161193	3	7.28011	0.00012471	fosmidomycin	0.0490356	0.0422053
Latitude	0.0103075	1	1.39658	0.238892	fosmidomycin	0.00313558	0.000888395
Longitude	0.00567276	1	0.768613	0.381842	fosmidomycin	0.00172568	-0.000518343
NO2	0.0142276	1	1.92772	0.166762	fosmidomycin	0.0043281	0.00207825
PO4	0.00333015	1	0.451209	0.502642	fosmidomycin	0.00101305	-0.00122938
NO2NO3	0.00417211	1	0.565288	0.453142	fosmidomycin	0.00126918	-0.000973824
SI	0.242379	1	32.8405	4.26061e-08	fosmidomycin	0.073733	0.0713277
miTAG_SILVA_Taxo_Richness	0.0754828	1	10.2273	0.00164104	fosmidomycin	0.0229622	0.0206706
miTAG_SILVA_Phylo_Diversity	0.0280115	1	3.79533	0.0529862	fosmidomycin	0.00852123	0.00626198
miTAG_SILVA_Chao	0.0197193	1	2.6718	0.103928	fosmidomycin	0.00599869	0.0037451
miTAG_SILVA_ace	0.015031	1	2.03658	0.155326	fosmidomycin	0.00457251	0.00232211
miTAG_SILVA_Shannon	0.0225001	1	3.04859	0.0825522	fosmidomycin	0.00684465	0.00458916
OG_Shannon	0.103281	1	13.9937	0.000247988	fosmidomycin	0.0314186	0.029108
OG_Richness	0.0836415	1	11.3327	0.000935111	fosmidomycin	0.0254441	0.023147
OG_Evenness	0.0878744	1	11.9063	0.000700343	fosmidomycin	0.0267318	0.0244318
FC_heterotrophs_cells_mL	7.31459e-05	1	0.00991069	0.920813	fosmidomycin	2.22513e-05	-0.00221796
FC_autotrophs_cells_mL	7.31553e-05	1	0.00991196	0.920808	fosmidomycin	2.22542e-05	-0.00221795
FC_bacteria_cells_mL	7.31427e-05	1	0.00991024	0.920815	fosmidomycin	2.22503e-05	-0.00221796
FC_picoeukaryotes_cells_mL	0.150842	1	20.4379	1.12797e-05	fosmidomycin	0.045887	0.043544
Residual	1.29897	176			fosmidomycin
Marine_provinces	21.9025	19	7.12384	6.67535e-14	triclosan	0.23545	0.202048
Environmental_Feature	1.97147	3	4.06108	0.00805098	triclosan	0.0211931	0.0159468
Ocean_sea_regions	11.7931	7	10.4113	6.53616e-11	triclosan	0.126775	0.114399
fraction	9.16204	3	18.8732	3.75004e-08	triclosan	0.098491	0.0931105
Biogeographic_biomes	7.06254	3	14.5483	1.65506e-08	triclosan	0.0759216	0.0705803
Latitude	0.132281	1	0.817467	0.367158	triclosan	0.00142201	-0.000316969
Longitude	0.00064093	1	0.00396081	0.94989	triclosan	6.88994e-06	-0.00172963
NO2	0.36759	1	2.27163	0.133554	triclosan	0.00395156	0.00220819
PO4	1.70027	1	10.5073	0.00142218	triclosan	0.0182778	0.0165095
NO2NO3	2.17025	1	13.4117	0.00033055	triclosan	0.02333	0.021553
SI	0.620785	1	3.83632	0.0517336	triclosan	0.00667338	0.00492529
miTAG_SILVA_Taxo_Richness	0.0747011	1	0.461637	0.497753	triclosan	0.000803029	-0.000934871
miTAG_SILVA_Phylo_Diversity	0.55585	1	3.43503	0.0655012	triclosan	0.00597533	0.00422845
miTAG_SILVA_Chao	0.263319	1	1.62726	0.203764	triclosan	0.00283066	0.00108924
miTAG_SILVA_ace	0.0112287	1	0.0693908	0.792534	triclosan	0.000120707	-0.00161601
miTAG_SILVA_Shannon	0.00399053	1	0.0246606	0.875396	triclosan	4.28978e-05	-0.00169368
OG_Shannon	3.53215	1	21.828	5.90413e-06	triclosan	0.0379703	0.0361679
OG_Richness	1.43632	1	8.87618	0.0032974	triclosan	0.0154403	0.013677
OG_Evenness	1.31324	1	8.11557	0.00491187	triclosan	0.0141173	0.0123562
FC_heterotrophs_cells_mL	0.149044	1	0.921062	0.338513	triclosan	0.00160221	-0.000137077
FC_autotrophs_cells_mL	0.149048	1	0.921087	0.338506	triclosan	0.00160225	-0.000137033
FC_bacteria_cells_mL	0.149044	1	0.921062	0.338513	triclosan	0.00160221	-0.000137076
FC_picoeukaryotes_cells_mL	0.0227014	1	0.14029	0.708444	triclosan	0.000244038	-0.00149289
Residual	28.4799	176			triclosan
Marine_provinces	10.2606	19	6.98146	1.30884e-13	polymyxin	0.231448	0.197951
Environmental_Feature	0.721769	3	3.1103	0.0277671	polymyxin	0.0162809	0.0110271
Ocean_sea_regions	3.42502	7	6.32545	1.23472e-06	polymyxin	0.0772578	0.0649307
fraction	1.78551	3	7.69429	0.000625902	polymyxin	0.0402757	0.0349801
Biogeographic_biomes	6.33999	3	27.3208	1.48204e-14	polymyxin	0.143011	0.137536
Latitude	0.0132739	1	0.171603	0.679195	polymyxin	0.000299418	-0.00144289
Longitude	0.0106902	1	0.138201	0.710523	polymyxin	0.000241137	-0.00150107
NO2	0.264524	1	3.41973	0.0660988	polymyxin	0.00596684	0.00421466
PO4	1.4935	1	19.3078	1.91825e-05	polymyxin	0.0336888	0.0318883
NO2NO3	0.153598	1	1.98569	0.160557	polymyxin	0.00346469	0.00171687
SI	2.36368	1	30.5573	1.15347e-07	polymyxin	0.0533172	0.0514826
miTAG_SILVA_Taxo_Richness	0.0144982	1	0.18743	0.665594	polymyxin	0.000327033	-0.00141533
miTAG_SILVA_Phylo_Diversity	0.113774	1	1.47086	0.226836	polymyxin	0.0025664	0.000820136
miTAG_SILVA_Chao	0.18983	1	2.45409	0.119015	polymyxin	0.00428196	0.00253272
miTAG_SILVA_ace	0.337342	1	4.3611	0.0382078	polymyxin	0.00760938	0.00585433
miTAG_SILVA_Shannon	0.612285	1	7.91553	0.0054588	polymyxin	0.0138112	0.0120454
OG_Shannon	0.345389	1	4.46513	0.0360032	polymyxin	0.0077909	0.00603554
OG_Richness	0.473326	1	6.11908	0.0143213	polymyxin	0.0106768	0.00891637
OG_Evenness	0.696667	1	9.00641	0.00308124	polymyxin	0.0157146	0.0139455
FC_heterotrophs_cells_mL	0.00622093	1	0.0804232	0.777058	polymyxin	0.000140325	-0.00160171
FC_autotrophs_cells_mL	0.00622042	1	0.0804166	0.777067	polymyxin	0.000140313	-0.00160172
FC_bacteria_cells_mL	0.00622079	1	0.0804215	0.77706	polymyxin	0.000140322	-0.00160171
FC_picoeukaryotes_cells_mL	1.08437	1	14.0186	0.000244969	polymyxin	0.0244601	0.0226757
Residual	13.614	176			polymyxin
Marine_provinces	0.264589	19	5.55189	1.40436e-10	fosfomycin	0.224033	0.183291
Environmental_Feature	0.0336007	3	4.46529	0.0047528	fosfomycin	0.0284504	0.0220322
Ocean_sea_regions	0.0708603	7	4.03579	0.000398858	fosfomycin	0.0599989	0.0450366
fraction	0.105639	3	14.0387	2.20383e-06	fosfomycin	0.0894467	0.0828991
Biogeographic_biomes	0.0595864	3	7.91861	5.52594e-05	fosfomycin	0.0504531	0.0439882
Latitude	0.00275457	1	1.09819	0.296101	fosfomycin	0.00233235	0.000208093
Longitude	0.00220702	1	0.879892	0.349517	fosfomycin	0.00186873	-0.000254548
NO2	0.0102945	1	4.10421	0.0442867	fosfomycin	0.00871659	0.0065788
PO4	0.0878908	1	35.0402	1.65174e-08	fosfomycin	0.074419	0.072142
NO2NO3	0.0486662	1	19.4022	1.83472e-05	fosfomycin	0.0412067	0.0390001
SI	0.00687128	1	2.73943	0.0996815	fosfomycin	0.00581806	0.00368641
miTAG_SILVA_Taxo_Richness	0.000230268	1	0.0918029	0.762255	fosfomycin	0.000194973	-0.00192476
miTAG_SILVA_Phylo_Diversity	0.0233682	1	9.31641	0.00262328	fosfomycin	0.0197863	0.0176251
miTAG_SILVA_Chao	0.00136329	1	0.543515	0.461961	fosfomycin	0.00115433	-0.000967436
miTAG_SILVA_ace	0.00100257	1	0.399703	0.528063	fosfomycin	0.000848897	-0.00127222
miTAG_SILVA_Shannon	0.0124773	1	4.97443	0.0269885	fosfomycin	0.0105648	0.00842308
OG_Shannon	0.00427589	1	1.70471	0.193378	fosfomycin	0.00362049	0.0014935
OG_Richness	2.29332e-08	1	9.14299e-06	0.997591	fosfomycin	1.9418e-08	-0.0021193
OG_Evenness	8.26134e-06	1	0.00329362	0.9543	fosfomycin	6.99505e-06	-0.00211234
FC_heterotrophs_cells_mL	0.000905503	1	0.361005	0.548722	fosfomycin	0.000766709	-0.00135423
FC_autotrophs_cells_mL	0.000905519	1	0.361011	0.548718	fosfomycin	0.000766722	-0.00135422
FC_bacteria_cells_mL	0.000905504	1	0.361005	0.548721	fosfomycin	0.00076671	-0.00135423
FC_picoeukaryotes_cells_mL	0.00116631	1	0.464981	0.496201	fosfomycin	0.000987536	-0.00113387
Residual	0.441458	176			fosfomycin
Marine_provinces	0.346268	19	5.98672	1.61377e-11	quinolone	0.263689	0.219135
Environmental_Feature	0.0547238	3	5.99219	0.000653696	quinolone	0.0416732	0.0346383
Ocean_sea_regions	0.164728	7	7.73038	3.83441e-08	quinolone	0.125443	0.108964
fraction	0.0166462	3	1.82274	0.164619	quinolone	0.0126764	0.00570858
Biogeographic_biomes	0.0375232	3	4.10875	0.00756579	quinolone	0.0285746	0.02157
Latitude	0.00117856	1	0.387152	0.534605	quinolone	0.000897493	-0.00141741
Longitude	0.000232812	1	0.0764779	0.782453	quinolone	0.00017729	-0.00213595
NO2	0.0029147	1	0.957468	0.329169	quinolone	0.00221959	-9.83692e-05
PO4	0.0418272	1	13.7401	0.000281022	quinolone	0.0318522	0.0294657
NO2NO3	0.0280251	1	9.20615	0.00277758	quinolone	0.0213416	0.0189794
SI	0.00307648	1	1.01061	0.316136	quinolone	0.0023428	2.45472e-05
miTAG_SILVA_Taxo_Richness	0.000324154	1	0.106484	0.744571	quinolone	0.000246849	-0.00206655
miTAG_SILVA_Phylo_Diversity	0.0362746	1	11.9161	0.000696903	quinolone	0.0276238	0.025247
miTAG_SILVA_Chao	0.00678403	1	2.22853	0.137273	quinolone	0.00516616	0.00284138
miTAG_SILVA_ace	0.000676821	1	0.222333	0.637852	quinolone	0.000515411	-0.00179861
miTAG_SILVA_Shannon	0.0163668	1	5.37643	0.0215599	quinolone	0.0124636	0.0101219
OG_Shannon	0.00136947	1	0.449866	0.503278	quinolone	0.00104288	-0.00127237
OG_Richness	0.000143668	1	0.0471944	0.828271	quinolone	0.000109406	-0.00220368
OG_Evenness	1.418e-05	1	0.00465809	0.945664	quinolone	1.07983e-05	-0.00230206
FC_heterotrophs_cells_mL	0.0043456	1	1.42751	0.233778	quinolone	0.00330925	0.000988767
FC_autotrophs_cells_mL	0.00434558	1	1.42751	0.233779	quinolone	0.00330923	0.000988749
FC_bacteria_cells_mL	0.00434562	1	1.42752	0.233777	quinolone	0.00330926	0.00098878
FC_picoeukaryotes_cells_mL	0.00525786	1	1.72719	0.190481	quinolone	0.00400395	0.00168186
Residual	0.535774	176			quinolone
Marine_provinces	587.665	19	0.399094	0.98877	beta_lactam	0.0320786	-0.0480965
Environmental_Feature	31.7938	3	0.136748	0.937976	beta_lactam	0.00173551	-0.0109097
Ocean_sea_regions	345.345	7	0.63658	0.725204	beta_lactam	0.0188511	-0.0107167
fraction	2.17902	3	0.00937214	0.990672	beta_lactam	0.000118945	-0.0125194
Biogeographic_biomes	126.544	3	0.544277	0.652628	beta_lactam	0.0069076	-0.00575937
Latitude	55.844	1	0.720568	0.397111	beta_lactam	0.00304832	-0.00117714
Longitude	40.3998	1	0.521288	0.471251	beta_lactam	0.00220528	-0.00201663
NO2	1.17936	1	0.0152176	0.901963	beta_lactam	6.43771e-05	-0.00414852
PO4	22.9095	1	0.295607	0.587338	beta_lactam	0.00125055	-0.00296734
NO2NO3	13.7571	1	0.17751	0.674036	beta_lactam	0.000750948	-0.00346484
SI	55.0362	1	0.710145	0.400539	beta_lactam	0.00300423	-0.00122105
miTAG_SILVA_Taxo_Richness	19.3499	1	0.249676	0.617927	beta_lactam	0.00105624	-0.00316083
miTAG_SILVA_Phylo_Diversity	7.21224	1	0.0930612	0.760681	beta_lactam	0.00039369	-0.00382059
miTAG_SILVA_Chao	193.858	1	2.5014	0.115541	beta_lactam	0.010582	0.00632483
miTAG_SILVA_ace	205.92	1	2.65703	0.104882	beta_lactam	0.0112404	0.00698044
miTAG_SILVA_Shannon	20.9485	1	0.270303	0.603782	beta_lactam	0.0011435	-0.00307394
OG_Shannon	228.748	1	2.95159	0.087552	beta_lactam	0.0124865	0.0082213
OG_Richness	248.108	1	3.2014	0.075295	beta_lactam	0.0135433	0.00927366
OG_Evenness	247.507	1	3.19365	0.075646	beta_lactam	0.0135105	0.00924101
FC_heterotrophs_cells_mL	741.757	1	9.57106	0.00229961	beta_lactam	0.0404899	0.0361067
FC_autotrophs_cells_mL	741.756	1	9.57105	0.00229961	beta_lactam	0.0404898	0.0361066
FC_bacteria_cells_mL	741.757	1	9.57106	0.0022996	beta_lactam	0.0404899	0.0361067
FC_picoeukaryotes_cells_mL	0.00302319	1	3.90089e-05	0.995024	beta_lactam	1.65025e-07	-0.00421246
Residual	13640	176			beta_lactam
